# Optical Pooled Screening for the Discovery of Regulators of the Alternative Lengthening of Telomeres Pathway

**DOI:** 10.1101/2025.02.15.638448

**Authors:** Isabel Quintanilla, Benura Azeroglu, Md Abdul Kader Sagar, Travis H. Stracker, Eros Lazzerini Denchi, Gianluca Pegoraro

## Abstract

Telomere elongation is essential for the proliferation of cancer cells. Telomere length control is achieved by either the activation of the telomerase enzyme or the recombination-based Alternative Lengthening of Telomeres (ALT) pathway. ALT is active in about 10-15% of human cancers, but its molecular underpinnings remain poorly understood, preventing the discovery of potential novel therapeutic targets. Pooled CRISPR-based functional genomic screens enable the unbiased discovery of molecular factors involved in cancer biology. Recently, Optical Pooled Screens (OPS) have significantly extended the capabilities of pooled functional genomics screens to enable sensitive imaging-based readouts at the single cell level and large scale. To gain a better understanding of the ALT pathway, we developed a novel OPS assay that employs telomeric native DNA FISH (nFISH) as an optical quantitative readout to measure ALT activity. The assay uses standard OPS protocols for library preparation and sequencing. As a critical element, an optimized nFISH protocol is performed before in situ sequencing to maximize the assay performance. We show that the modified nFISH protocol faithfully detects changes in ALT activity upon CRISPR knock-out (KO) of the *FANCM* and *BLM* genes which were previously implicated in ALT. Overall, the OPS-nFISH assay is a reliable method that can provide deep insights into the ALT pathway in a high-throughput format.
