## Supplementary Table 1 for "Optical Pooled Screening for the Discovery of Regulators of the Alternative Lengthening of Telomeres Pathway"

### Sheet: ISS oligos
Name	Sequence (5'-3')
oRT_CROPseq	G+AC+TA+GC+CT+TA+TT+TTAACTTGCTAT
oRT_CROPseq-v2	A+CT+CG+GT+GC+CA+CT+TTTTCAA
oPD_CROPseq	/5Phos/GTTTTAGAGCTAGAAATAGCAAGCTCCTGTTCGACACCTACCCACCTCATCCCACTCTTCAaaaggacgaaacaccg
oPD_CROPseq-v2	/5Phos/GTTTCAGAGCTATGCTCTCCTGTTCGCCAAATTCTACCCACCACCCACTCTCCAaaggacgaaaCACCg
oSBS_CROPseq	CACCTCATCCCACTCTTCAaaaggacgaaacaccg
oSBS_CROPseq-v2	GCCAAATTCTACCCACCACCCACTCTCCAaaggacgaaaCACCg

### Sheet: NFISH probes
Name	Sequence (5'-3')
PNA-TelG	PNABio, #F1006
Unmod-TelG	/5Alex488N/TTAGGGTTAGGGTTAGGG
Unmod-TelC	/5Alex488N/CCCTAACCCTAACCCTAA

### Sheet: sgRNAs
Name	Sequence (5'-3')
CTL_1	GGTGATCCTAGTCGACTGGC
CTL_2	GCGCATCAATATGCCCGCAC
CTL_3	GGCTAACGCACGCCGAGGTG
LMNA_1	CCGTCATGAGACCCGACTGG
LMNA_2	AGTTTAAGGAGCTGAAAGCG
LMNA_3	GGAGAAGACTTATTCTGCCA
BLM_1	GTGGCCGTAAGAGCCATCAC
BLM_2	TGGGCTGAAACACCAAGACT
BLM_3	TGAACTGGATCCAATGATGC
BLM_4	TCTCTGTAACGTGTCAGCCA
FANCM_1	TCGATCTGCTGTGTCACCAA
FANCM_2	GACTGCGCAGAAGATCCAGA
FANCM_3	CAAGTATCTCCCGATCATCT
FANCM_4	TGGTATTCATGTTCCAACAG
DDX39a_1	CCAGAAGGCGTACCCTCAGA
DDX39a_2	ACATGACCAGGACCGTCACC
DDX39a_3	GGACGAGTGTGACAAGATGC
DDX39a_4	ACTGTCCCCATGTCGTGGTG
NTC	CTGGATCGCCCGCAGAAATA
Safe	CCGTCTTGTAAGGACCGCCC
